# Pilot Study of Metabolomic Clusters as State Markers of Major Depression and Outcomes to CBT Treatment

**DOI:** 10.1101/658906

**Authors:** Sudeepa Bhattacharyya, Boadie W. Dunlop, Siamak Mahmoudiandehkordi, Ahmed T. Ahmed, Gregory Louie, Mark A. Frye, Richard M. Weinshilboum, Ranga R Krishnan, A John Rush, Helen S. Mayberg, W. Edward Craighead, Rima Kaddurah-Daouk

## Abstract

Major depressive disorder (MDD) is a common and disabling syndrome with multiple etiologies that is defined by clinically elicited signs and symptoms. In hopes of developing a list of candidate biological measures that reflect and relate closely to the severity of depressive symptoms, so-called “state-dependent” biomarkers of depression, this pilot study explored the biochemical underpinnings of treatment response to cognitive behavior therapy (CBT) in medication-freeMDD outpatients. Plasma samples were collected at baseline and week 12 from a subset of MDD patients (N=26) who completed a course of CBT treatment as part of the Predictors of Remission in Depression to Individual and Combined Treatments (PReDICT) study. Targeted metabolomic profiling using the the AbsoluteIDQ^®^ p180 Kit and LC-MS identified eight “co-expressed” metabolomic modules. Of these eight, three were significantly associated with change in depressive symptoms over the course of the 12-weeks. Metabolites found to be most strongly correlated with change in depressive symptoms were branched chain amino acids, acylcarnitines, methionine sulfoxide, and α-aminoadipic acid (negative correlations with symptom change) as well as several lipids, particularly the phosphatidlylcholines (positive correlation). These results implicate disturbed bioenergetics as an important state marker in the pathobiology of MDD. Exploratory analyses contrasting remitters to CBT versus those who failed the treatment further suggest these metabolites may serve as mediators of recovery during CBT treatment. Larger studies examining metabolomic change patterns in patients treated with pharmacotherapy or psychotherapy will be necessary to elucidate the biological underpinnings of MDD and the -specific biologies of treatment response.
