## Supplementary material for "Pilot Study of Metabolomic Clusters as State Markers of Major Depression and Outcomes to CBT Treatment": the module membership for each metabolite

### Sheet: ModuleMembership_Black
	MMblack	p.MMblack
Ala	0.654098	0.000289527
Arg	0.825694	2.06959e-07
Asn	0.860086	1.78567e-08
Cit	0.568552	0.00244125
Gln	0.632909	0.000520584
Lys	0.822424	2.54069e-07
Ser	0.864845	1.20948e-08
Thr	0.828441	1.73637e-07

### Sheet: ModuleMembership_Blue
	MMblue	p.MMblue
ADMA	0.52141	0.00630216
C10	0.858003	2.10831e-08
C14.1.OH	0.66042	0.00024092
C14.2	0.924036	1.64682e-11
C16	0.768024	4.63604e-06
C16.1	0.884623	2.01432e-09
C18	0.501877	0.00899127
C18.1	0.950413	1.13112e-13
C18.2	0.782698	2.29821e-06
C2	0.837697	9.38785e-08
C6..C4.1.DC.	0.724493	2.84936e-05
C7.DC	0.889954	1.17475e-09
C8	0.803007	7.92834e-07
SDMA	0.50526	0.00846687
Spermidine	0.518713	0.0066273

### Sheet: ModuleMembership_Brown
	MMbrown	p.MMbrown
lysoPC.a.C16.0	0.898198	4.82138e-10
lysoPC.a.C16.1	0.907949	1.51678e-10
lysoPC.a.C17.0	0.881192	2.8112e-09
lysoPC.a.C18.0	0.885343	1.87588e-09
lysoPC.a.C18.1	0.939504	1.16207e-12
lysoPC.a.C18.2	0.900823	3.57362e-10
lysoPC.a.C20.3	0.885269	1.88965e-09
lysoPC.a.C20.4	0.829387	1.63332e-07
Orn	0.654024	0.000290144
Serotonin	0.487175	0.0115959
t4.OH.Pro	0.390036	0.048861
Taurine	0.475848	0.014005

### Sheet: ModuleMembership_Greenyellow
	MMgreenyellow	p.MMgreenyellow
Asp	0.273598	0.176233
C10.2	0.500702	0.00917959
C16.1.OH	0.668948	0.000186746
C16.OH	0.678942	0.000137115
C3.1	0.891479	1.00171e-09
C3.OH	0.880889	2.89369e-09
C4.1	0.866125	1.0864e-08
C5.1	0.758744	7.04354e-06
C5.1.DC	0.862067	1.52103e-08
C5.OH..C3.DC.M.	0.595932	0.00131587
C6.1	0.726954	2.59491e-05
C9	0.639465	0.000436171
His	0.665614	0.000206496
lysoPC.a.C24.0	0.759715	6.74764e-06
lysoPC.a.C26.0	0.681102	0.000128058
lysoPC.a.C26.1	0.720564	3.3015e-05
lysoPC.a.C28.0	0.696316	7.78629e-05
lysoPC.a.C28.1	0.676385	0.000148555
PC.aa.C24.0	0.650019	0.000325259
PC.aa.C28.1	0.858799	1.97923e-08
PC.aa.C30.0	0.726592	2.63106e-05
PC.aa.C32.0	0.863527	1.34922e-08
PC.aa.C32.1	0.609119	0.000957746
PC.aa.C32.3	0.513451	0.00730205
PC.aa.C34.1	0.739033	1.6158e-05
PC.aa.C34.2	0.756812	7.66656e-06
PC.aa.C34.3	0.779595	2.67751e-06
PC.aa.C34.4	0.679377	0.000135248
PC.aa.C36.1	0.875136	4.94192e-09
PC.aa.C36.2	0.832779	1.30759e-07
PC.aa.C36.3	0.832869	1.2998e-07
PC.aa.C36.4	0.783591	2.19836e-06
PC.aa.C36.5	0.647251	0.000351647
PC.aa.C36.6	0.688768	0.000100029
PC.aa.C38.0	0.800038	9.3324e-07
PC.aa.C38.3	0.890424	1.11881e-09
PC.aa.C38.4	0.767083	4.84097e-06
PC.aa.C38.5	0.90003	3.91524e-10
PC.aa.C38.6	0.763961	5.58056e-06
PC.aa.C40.2	0.890816	1.07391e-09
PC.aa.C40.3	0.948143	1.91304e-13
PC.aa.C40.4	0.877474	3.98862e-09
PC.aa.C40.5	0.894759	7.0537e-10
PC.aa.C40.6	0.664652	0.000212522
PC.aa.C42.0	0.700851	6.67409e-05
PC.aa.C42.1	0.772604	3.74473e-06
PC.aa.C42.2	0.902823	2.82824e-10
PC.aa.C42.4	0.951401	8.93052e-14
PC.aa.C42.5	0.935717	2.36074e-12
PC.aa.C42.6	0.920786	2.67657e-11
PC.ae.C30.0	0.77935	2.70969e-06
PC.ae.C30.2	0.87287	6.058e-09
PC.ae.C32.1	0.889278	1.25977e-09
PC.ae.C32.2	0.814958	3.99689e-07
PC.ae.C34.0	0.73149	2.17839e-05
PC.ae.C34.1	0.811673	4.84777e-07
PC.ae.C34.2	0.843126	6.42868e-08
PC.ae.C34.3	0.663388	0.000220681
PC.ae.C36.0	0.843615	6.20893e-08
PC.ae.C36.1	0.692756	8.77071e-05
PC.ae.C36.2	0.608056	0.000983103
PC.ae.C36.3	0.81814	3.30314e-07
PC.ae.C36.4	0.876244	4.46706e-09
PC.ae.C36.5	0.777521	2.96137e-06
PC.ae.C38.0	0.814471	4.11393e-07
PC.ae.C38.2	0.691881	9.02908e-05
PC.ae.C38.3	0.857174	2.25069e-08
PC.ae.C38.4	0.849009	4.19586e-08
PC.ae.C38.5	0.842211	6.85922e-08
PC.ae.C38.6	0.828698	1.7078e-07
PC.ae.C40.1	0.815865	3.78688e-07
PC.ae.C40.2	0.494657	0.0102016
PC.ae.C40.3	0.766251	5.02887e-06
PC.ae.C40.4	0.807895	6.02557e-07
PC.ae.C40.5	0.776746	3.07413e-06
PC.ae.C40.6	0.760966	6.38308e-06
PC.ae.C42.1	0.87505	4.98064e-09
PC.ae.C42.2	0.927809	9.11518e-12
PC.ae.C42.3	0.872666	6.16905e-09
PC.ae.C42.4	0.844196	5.95634e-08
PC.ae.C42.5	0.64868	0.000337797
PC.ae.C44.3	0.938767	1.33869e-12
PC.ae.C44.4	0.802736	8.04801e-07
PC.ae.C44.5	0.605372	0.0010497
PC.ae.C44.6	0.703237	6.14727e-05
SM..OH..C14.1	0.713438	4.28618e-05
SM..OH..C22.1	0.828871	1.68876e-07
SM..OH..C22.2	0.717919	3.64066e-05
SM..OH..C24.1	0.575967	0.00207596
SM.C16.0	0.789412	1.6373e-06
SM.C16.1	0.691912	9.01966e-05
SM.C18.0	0.630264	0.00055845
SM.C24.0	0.913116	7.79258e-11
SM.C24.1	0.659201	0.000249693
SM.C26.0	0.670832	0.000176335
SM.C26.1	0.518285	0.00668012

### Sheet: ModuleMembership_Grey
	MMgrey	p.MMgrey
C3.DC..C4.OH.	-0.726218	2.66885e-05
Creatinine	0.566533	0.00254978
Gly	0.408975	0.03803
Kynurenine	0.831137	1.45711e-07
PC.aa.C36.0	0.37857	0.0565112
Putrescine	-0.139209	0.497623

### Sheet: ModuleMembership_Midnightblue
	MMmidnightblue	p.MMmidnightblue
C14.1	0.912215	8.77743e-11
C14.2.OH	0.848184	4.45926e-08
C16.2	0.913484	7.42047e-11
C18.1.OH	0.88084	2.9073e-09
C5.DC..C6.OH.	0.901524	3.29406e-10

### Sheet: ModuleMembership_Purple
	MMpurple	p.MMpurple
alpha.AAA	0.833746	1.2262e-07
C0	0.741782	1.44551e-05
C3	0.94618	2.95776e-13
C4	0.925865	1.24118e-11
Glu	0.603135	0.00110815
Pro	0.81124	4.97136e-07

### Sheet: ModuleMembership_Royalblue
	MMroyalblue	p.MMroyalblue
SM..OH..C16.1	0.942769	6.07412e-13
SM.C18.1	0.953278	5.62175e-14
SM.C20.2	0.931661	4.81654e-12

### Sheet: ModuleMembership_Yellow
	MMyellow	MMgreenyellow	p.MMyellow	p.MMgreenyellow
C5	0.76926	0.203261	4.37841e-06	0.319297
Ile	0.911047	0.289165	1.02235e-10	0.151926
Met	0.918217	0.238392	3.8727e-11	0.240881
Met.SO	0.780429	0.492003	2.57044e-06	0.0106792
Phe	0.907669	0.478453	1.57075e-10	0.0134172
Sarcosine	0.903422	0.412009	2.63439e-10	0.0364881
Trp	0.881195	0.600837	2.81034e-09	0.00117109
Tyr	0.902664	0.56673	2.88189e-10	0.00253899
Val	0.940425	0.340629	9.71305e-13	0.0886049
